# Loss of sphingomyelin synthase-1 does not cause egg retention or locomotion defects in *Caenorhabditis elegans*

**DOI:** 10.64898/2026.02.10.705178

**Authors:** Wenyue Wang, Xiaoyan Gao, Roger Pocock

**Affiliations:** Development and Stem Cells Program, Monash Biomedicine Discovery Institute and Department of Anatomy and Developmental Biology, Monash University, Melbourne, Victoria 3800, Australia

## Abstract

Sphingomyelin is a critical sphingolipid found in plasma membranes of metazoa that provides structural and communicative functions. Sphingomyelin synthases are key enzymes that generate sphingomyelin but their precise functions in animal development and function are not fully understood. The *Caenorhabditis elegans* model encodes five sphingomyelin synthases (*sms-1-5*). Previously, egg-laying and locomotion phenotypes were observed in an *sms-1(ok2399)* deletion mutant. In this study, we attempted to replicate these findings to enable mechanistic dissection of sphingomyelin function. We indeed found that the *sms-1(ok2399)* mutant exhibited egg-laying and locomotion defects, however, we were unable to rescue this phenotype. Further, we generated two additional *sms-1* deletion mutants (*rp398* and *rp399*) and found that their egg-laying and locomotion behavior is not different to wild-type animals. We suggest that the *sms-1(ok2399)* contains a background mutation that causes behavioral deficits, and that SMS-1 loss does not overtly affect *C. elegans* egg-laying or locomotion.
