## Supplementary Information for "Loss of sphingomyelin synthase-1 does not cause egg retention or locomotion defects in *Caenorhabditis elegans*"

### Sheet: Strains
C. elegans strains used in this work
Strain name	Genotype	Source	Method
N2	wild-type	Pocock lab	N/A
RJP7209	sms-1(ok2399)	Pocock lab	RB1854 backcrossed five times with N2
RJP7334	sms-1(rp398)	this study	CRISPR-Cas9 editing
RJP7335	sms-1(rp399)	this study	CRISPR-Cas9 editing
RJP7533	sms-1(ok2399); rpEx3039[Psms-1::sms-1] rescue line 1	this study	Microinjection
RJP7534	sms-1(ok2399); rpEx3040[Psms-1::sms-1] rescue line 2	this study	Microinjection
RJP7535	sms-1(ok2399); rpEx3041[Psms-1p::sms-1] rescue line 3	this study	Microinjection
RJP7532	rpEx3038[Psms-1::GFP]	this study	Microinjection

### Sheet: Plasmids
Plasmids used in this study
Strain name	Construct	Source
RJP962	Psms-1::sms-1 genomicDNA isoform a	this study
RJP966	Psms-1::GFP	this study

### Sheet: Source data
Table c. Source data of Figure 1A 1C 2B 2C 3B 3D
	Figure 1A				Figure 1C				Figure 2B										Figure 2C										Figure 3B						Figure 3D
	# eggs in uterus				Speed (μm/s)				# eggs in uterus										Speed (μm/s)										# eggs in uterus						Speed (μm/s)
	wild-type	sms-1(ok2399)			wild-type	sms-1(ok2399)					sms-1(ok2399)										sms-1(ok2399)								wild-type	sms-1(ok2399)	sms-1(rp398)	sms-1(rp399)			wild-type	sms-1(ok2399)	sms-1(rp398)	sms-1(rp399)
red = replicate 1	20	27			100.39	49.83					Line 1		Line 2		Line 3						Line 1		Line 2		Line 3				20	27	21	17			100.39	49.83	60.79	138.4
blue = replicate 2	16	38			99.21	60.86			wild-type	sms-1(ok2399)	non-transgenic siblings	Psms-1::sms-1 gDNA	non-transgenic siblings	Psms-1::sms-1 gDNA	non-transgenic siblings	Psms-1::sms-1 gDNA			wild-type	sms-1(ok2399)	non-transgenic siblings	Psms-1::sms-1 gDNA	non-transgenic siblings	Psms-1::sms-1 gDNA	non-transgenic siblings	Psms-1::sms-1 gDNA			16	38	18	19			99.21	60.86	109.09	146.88
green = replicate 3	15	32			158.03	28.06			20	27	42	28	42	35	38	38			100.39	49.83	29.42	29.57	108.21	34.42	30.9	28.29			15	32	20	16			158.03	28.06	150.36	141.72
	15	35			156.63	43.93			17	38	34	38	34	38	37	41			31.57	60.86	50.13	19.57	54.62	61.74	29.34	21.58			15	35	18	21			156.63	43.93	75.36	103.61
	18	29			112.8	34.35			16	32	32	35	32	44	40	45			58.8	28.06	42.22	16.43	32.08	28.19	21.09	44.12			18	29	19	15			112.8	34.35	121.09	72.39
	19	34			128.01	58.54			17	35	38	39	38	30	34	34			156.63	43.93	18.32	45.69	44.27	34.26	14.74	25.92			19	34	21	16			128.01	58.54	172.99	139.05
	16	36			61.02	30.53			15	29	39	40	39	28	32	42			112.8	34.35	51.92	31.18	25.19	50.48	90.96	28.29			16	36	26	22			61.02	30.53	85.6	171.59
	19	30			72.89	46.58			18	34	36	39	36	34	32	30			142.23	58.54	35.42	37.57	36.01	57.39	23.75	67.66			19	30	21	17			72.89	46.58	106.5	105.58
	15	28			85.42	33.8			17	36	34	39	34	38	42	45			134.23	30.53	34.92	21.03	60.53	55.57	43.16	37.16			15	28	23	19			85.42	33.8	108.12	168.4
	21	27			77.78	46.61			17	30	38	46	38	48	32	36			72.36	46.58	63.59	20.57	106.82	11.07	9.25	30.84			21	27	23	21			77.78	46.61	152.59	161.02
	16	23			61.15	78.39			24	28	40	30	40	38	39	44			164.23	33.8	80.43	24.96	56.96	60.21	60.01	26.42			16	23	19	27			61.15	78.39	86.66	98.5
	19	26			147.33	43.56			20	27	35	38	35	49	36	32			67.56	46.61	36.98	48.46	36.32	97.2	37.4	22.62			19	26	18	15			147.33	43.56	101.88	145.34
	15	35			120.32	63.44			17	23	41	28	41	29	33	38			164.3	78.39	77.83	40.58	32.24	65.96	14.55	53.92			15	35	18	14			120.32	63.44	74.08	123.34
	21	32			142.82	60.39			16	26	33	37	33	33	33	35			61.15	43.56	57.48	27.36	60.24	73.54	29.61	13.76			21	32	21	20			142.82	60.39	102.59	197.8
	18	34			107.12	60.76			21	35	35	29	35	38	29	31			47.82	63.44	24.34	37.02	33.41	46.91	14.47	69.56			18	34	29	23			107.12	60.76	134.09	162.76
	16	28			105.05	58.48			23	32	38	38	38	27	33	37			104.72	60.39	16.11	28.47	30.28	54.45	23.68	33.25			16	28	19	22			105.05	58.48	165.87	139.31
	19	31			115.48	34.88			19	34	41	33	41	40	42	28			120.32	60.76	36.83	44.9	22.88	43.38	19.11	13.59			19	31	15	15			115.48	34.88	140.53	157.8
	18	25			110.68	35.66			15	28	33	40	33	29	39	44			105.16	58.48	22.34	29.97	70.79	35.48	21.05	22.77			18	25	24	14			110.68	35.66	52.01	214.61
	18	36			104.65	44.65			19	31	35	31	35	30	30	38			105.05	34.88	10.27	40.73	40.91	41.38	20.83	22.81			18	36	22	18			104.65	44.65	70.39	186.12
	15	34			124.28	24.08			14	25	29	37	29	33	38	36			115.48	35.66	33.45	39.77	22.69	44.89	12.57	25.83			15	34	19	22			124.28	24.08	49.51	107.73
	21	40			154.63	51.13			17	36	33	35	33	35	40	29			110.68	44.65	14.24	36.85	15.44	28.72	27.23	40.17			21	40	21	17			154.63	51.13	76.44	170.08
	22	43			110.94	42.15			16	34	34	32	34	42	42	41			104.65	24.08	34.32	20.36	66	32.9	17.07	24.26			22	43	18	19			110.94	42.15	125.67	141.1
	21	36			98.18	36.41			19	29	35	30	35	31	31	44			54.15	51.13	24	9.22	37.34	13.39	32.58	15.19			21	36	20	16			98.18	36.41	62.15	147.26
	19	45			97.76	86.38			16	35	36	38	36	42	28	31			110.94	42.15	18.23	18.65	40.92	23.43	11.1	18.53			19	45	18	21			97.76	86.38	165.07	123.75
	25	41			95.63	38.94			19	38	37	22	37	34	34	36			98.18	36.41	22.44	32.67	24.03	41.37	25.49	20.54			25	41	19	15			95.63	38.94	57.22	157.34
	16	52			110.97	29.28			18	31	32	32	32	35	35	32			97.76	86.38	45.34	21.01	25.34	31.32	14.4	22.25			16	52	21	16			110.97	29.28	72.5	168.55
	20	33			54.87	10.48			17	35	31	29	31	33	32	38			120.17	38.94	20.74	25.4	56.44	18.28	33.41	16.31			20	33	26	22			54.87	10.48	66.52	137.65
	23	46			78.32	34.2			17	36	30	33	30	30	26	37			95.63	29.28	67.45	31.59	20.53	17.89	30.28	22.2			23	46	21	17			78.32	34.2	116.88	64.55
	21	42			66.65	38.04			20	29	32	34	32	42	42	26			110.97	10.48	68.23	24.2	42.28	7.1	22.88	15.73			21	42	23	19			66.65	38.04	66.04	100.02
	17	42			46.19	37.45			13	31	36	27	36	35	27	22			34.7	34.2	57.34	23.47	20.07	42.67	70.79	11.34			17	42	23	21			46.19	37.45	68.01	47.9
	11	39			116.07	39.23			16	31	33	37	33	37	37	22			54.87	38.04	37.87	37.87	23.38	12.06	22.44	3.84			11	39	19	27			116.07	39.23	151.82	71.01
	18	30			115.97	34.54			20	30	35	39	35	41	34	23			121.67	37.45	23.78	23.78	23.06	15.25	45.34	47.37			18	30	18	15			115.97	34.54	72.71	97.83
	15	42			139.81	35.32			19	34	38	21	38	40	41	26			100.23	39.23	44.34	44.34	28.74	60.39	20.74	23.5			15	42	18	14			139.81	35.32	93.09	141.23
	16	39			140.76	78.32			18	28	36	42	36	34	34	31			134.23	34.54	68.92	68.92	26.8	60.76	67.45	30.08			16	39	21	20			140.76	78.32	61.73	108
	14	32			83.23	22.99			15	35	32	30	32	33	33	36			127.32	126.32	100.97	100.97	23.08	58.48	68.23	18.88			14	32	29	23			83.23	22.99	168.32	145.4
	18	38			100.78	59.73			17	37	32	28	32	31	31	32			167.32	78.32	56.34	56.34	67.3	34.88	86.38	19.73			18	38	19	22			100.78	59.73	88.99	80.78
	22	37			50.33	57.48			20	32	28	22	28	31	31	36			153.42	98.23	60.34	36.85	40.92	35.66	38.94	16.99			22	37	15	15			50.33	57.48	114.48	95.23
	21	41			94.93	45.61			19	26	29	32	29	36	36	41			127.33	59.73	24.87	20.36	24.03	28.72	29.28	44.89			21	41	24	14			94.93	45.61	126.77	124.5
	22	37			89.24	87.23			16	36	34	34	34	34	31	47			87.23	57.48	47.98	39.44	56.34	32.9	78.32	28.72			22	37	16	18			89.24	102.02	133.65	162.66
	21	35			70.53	53.43			20	30	29	33	29	35	30	42			87.32	45.61	67.76	18.65	40.91	55.34	98.23	33.23			21	35	19	22			70.53	69.64	135.98	94.15
	23	29			78.15	55.72			18	38	31	24	31	32	33	46			98.32	102.02	45.76	32.67	22.69	44.34	59.73	13.39			23	29	20	19			78.15	55.72	116.33	123.86
	19	35			133.49	67.32			17	41	25	27	25	31	36	48			102.33	69.64	57.87	76.32	35.43	68.92	57.48	23.43			19	35	18	25			133.49	68.42	123.94	157.33
	19	38			138.63	86.2			23	36	34	25	34	33	31	30			87.32	55.72	65.87	66.34	35.48	67.34	45.61	23.34			19	38	21	19			138.63	86.2	63.65	187.23
	25	31			95.27	33.43			19	39	23	37	23	30	33	33			64.34	68.42	36.98	65.34	78.34	56.34	36.98	67.23			25	31	17	20			95.27	51.19	73.08	87.16
	17	35			74.34	79.83			19	41	27	29	27	38	38	29			103.44	86.2	77.83	78.34	44.89	65.34	77.83	44.34			17	35	19	21			74.34	79.83	63.7	128.3
	17	36			167.67	63.7			25	35	40	40	40	33	30	38			167.3	51.19	55.31	67.45	55.34	55.34	57.48	65.23			17	36	20	19			167.67	63.7	127.99	178.3
	16	40			61.33	76.32			17	33	26	39	26	26	40	33			183.32	79.83	24.32	68.23	56.43	34.33	63.59	55.23			16	40	19	20			61.33	78.92	98.29	55.16
	14	38			136.68	59.68			17	38	31	28	31	30	35	36			164.34	63.7	66.34	57.34	50.34	51.13	80.43	50.32			14	38	19	18			136.68	59.68	177.76	158.9
	22	41			124.34	67.92			16	42	25	35	25	38	40	40			68.32	78.92	36.83	37.87	56.32	42.15	36.98	49.23			22	41	26	19			185.03	67.92	67.28	144.59
	21	35			103.95	30.43			14	31	26	33	26	26	29	38			158.32	59.68	76.87	66.34	45.32	36.41	77.83	50.32			21	35	18	16			103.95	25.88	64.03	158.64
	19	44			149.87	87.63			22	34	35	29	35	35	40	41			184.22	67.92	45.34	76.3	67.3	86.38	57.48	66.34			19	44	17	23			149.87	87.63	148.08	159.71
	18	28			159.09	77.78			21	29	26	35	26	40	32	35			174.43	25.88	34	56.3	39.44	21.01	39.77	36.83			18	28	18	25			159.09	77.78	54.1	103.47
	17	35			99.64	78.83			19	37	23	34	23	34	40	28			146.32	87.63	37.45	54.34	102.02	25.4	36.85	33			17	35	19	23			99.64	78.83	162.68	134.34
	18	37			96.03	54.32			18	35	35	28	35	35	28	30			68.98	77.78	57.76	58.22	69.64	31.59	20.36	45.34			18	37	24	20			96.03	69.02	165.2	96.46
	21	32			162.03	51.82			17	31	35	36	35	32	35	35			98.23	78.83	56.7	63.7	55.72	24.2	37.23	76.34			21	32	23	19			162.03	51.82	141.61	127.98
	18	40			157.32	45.76			18	37	28	30	28	24	37	37			100.34	69.02	78.2	78.92	68.42	36.85	76.3	65.43			18	40	20	16			157.32	45.76	68.45	132.87
	19	36			142.02	48.82			21	39	34	31	34	31	33	36			176.32	51.82	56.3	59.68	34	20.36	56.3	60.43			19	36	16	21			142.02	48.82	77.68	76.02
	20	40			161.21	48.42			18	44	39	32	39	40	39	38			145.23	45.76	46.7	67.92	57.34	25.4	54.34	50.33			20	40	20	15			161.21	48.42	125.98	84.67
	17	38			152.31	53.73			19	32	25	29	25	31	47	40			145.32	48.82	46.43	98.23	34.54	31.59	67.3	52.34			17	38	20	16			152.31	53.73	172.6	109.74
	16	41			132.32	44.82			20	33	28	33	28	44	40	31			120.34	48.42	59.93	59.73	100.23	24.2	39.44	60.23			16	41	16	22			147.02	44.82	147.02	126.37
					104.23	56.32			17	37	30	34	30	39	37	27			123.83	53.73	67.32	57.48	44.89	27.43	56.23	58.34									154.84	56.32	169.73	55.87
					100.32	66.65			16	32	37	26	37	41	29	36			176.92	44.82	68.23	76.22	50.43	32.67	69.64	55.23									94.15	66.65	159.36
					143.22	56.65													99.02	56.32	59.33	34.2	56.43	65.3	23.34	45.23									100.67	56.65	151.02
					125.32	20.33													68.87	66.65	58.22	38.04	45.43	66.34		56.32									165.02	20.33	167.92
					123.43															56.65			28.72			45.32									148.02
																				20.33			58.39			89.23
																							55.34			86.23
																							67.3			68.34
Total n	60	60		Total n	65	64		Total n	60	60	60	60	60	60	60	60		Total n	62	64	62	62	66	62	61	66		Total n	60	60	60	60		Total n	65	64	64	61
mean	18	35		mean	111	51		mean	18	33	32	32	32	34	34	35		mean	112	54	47	44	46	41	42	38		mean	18	35	20	19		mean	113	52	109	128
